# Transmission and antibiotic resistance of *Achromobacter* in cystic fibrosis

**DOI:** 10.1101/2020.08.04.235952

**Authors:** Migle Gabrielaite, Jennifer A. Bartell, Niels Nørskov-Lauritsen, Tacjana Pressler, Finn C. Nielsen, Helle K. Johansen, Rasmus L. Marvig

## Abstract

*Achromobacter* species are increasingly being detected in patients with cystic fibrosis (CF), and this emerging pathogen is associated with antibiotic resistance and more severe disease outcomes. Nonetheless, little is known about the extent of transmission and antibiotic resistance development in *Achromobacter* infections.

We sequenced the genomes of 101 clinical isolates of *Achromobacter* (*A. xylosoxidans* based on MALDI-TOF/API N20 typing) collected from 51 patients with CF—the largest longitudinal dataset to-date. We performed phylogenetic analysis on the genomes and combined this with epidemiological and antibiotic resistance data to identify patient-to-patient transmission and development of antibiotic resistance.

We found that MALDI-TOF/API N20 was not sufficient for *Achromobacter* species-level typing, and that the population of *Achromobacter* isolates was composed of five different species where *A. xylosoxidans* accounted for 52% of infections. Most patients were infected by unique *Achromobacter* clone types; nonetheless, suspected patient-to-patient transmission cases identified by shared clone types were observed in 35% (N=18) of patients. In 15 of 16 cases the suspected transmissions were further supported by genome- or clinic visit-based epidemiological analysis. Finally, we found that resistance developed over time.

We show that whole-genome sequencing (WGS) is essential for *Achromobacter* species typing and patient-to-patient transmission identification which was identified in *A. ruhlandii, A. xylosoxidans* and, for the first time, *A. insuavis*. Furthermore, we show that the development of antibiotic resistance is associated with chronic *Achromobacter* infections. Our findings emphasize that transmission and antibiotic resistance should be considered in future treatment strategies.
