## Supplementary material for "Transmission and antibiotic resistance of *Achromobacter* in cystic fibrosis": Table S1

### Sheet: Ark1
Patient ID	Chronic	Number of isolates taken	Number of isolates sequenced	Date of the first isolate*	Species as defined by MALDI-TOF/API N20
P1700	No	2	1	2013	A. xylosoxidans
P4600	No	10	0	2010	A. xylosoxidans
P3901	Yes	127	0	2002	A. xylosoxidans
P4501	No	8	0	2002	A. xylosoxidans/A. insolitus
P7201	Yes	68	0	2009	A. xylosoxidans
P0802	Yes	120	2	2002	A. xylosoxidans
P1102	No	1	0	2005	A. xylosoxidans
P2202	No	1	1	2011	A. xylosoxidans
P2802	No	5	0	2002	A. denitrificans
P3602	No	4	0	2002	A. xylosoxidans/A. denitrificans
P5602	Yes	100	0	2002	A. xylosoxidans
P5802	No	5	0	2004	A. xylosoxidans
P6402	Yes	5	1	2017	A. xylosoxidans
P6602	Yes	134	0	2007	A. xylosoxidans
P7402	No	4	1	2014	A. xylosoxidans
P9902	Yes	137	3	2002	A. xylosoxidans
P0603	No	24	2	2002	A. xylosoxidans
P0703	Yes	18	2	2011	A. xylosoxidans
P0803	Yes	58	3	2002	A. xylosoxidans
P0903	Yes	111	1	2002	A. xylosoxidans/A. denitrificans
P1703	Yes	40	1	2010	A. xylosoxidans
P1903	Yes	166	4	2002	A. xylosoxidans
P2103	No	3	1	2016	A. xylosoxidans
P3203	Yes	238	4	2002	A. xylosoxidans
P3403	Yes	113	2	2002	A. xylosoxidans
P3503	Yes	79	0	2002	A. xylosoxidans
P4003	Yes	119	0	2002	A. xylosoxidans
P4203	Yes	49	2	2012	A. xylosoxidans
P4303	No	4	0	2010	A. denitrificans
P4703	Yes	157	3	2002	A. xylosoxidans
P4903	No	3	0	2002	A. denitrificans
P5103	No	7	1	2015	A. xylosoxidans
P5303	Yes	221	3	2003	A. xylosoxidans
P5803	Yes	46	1	2011	A. xylosoxidans
P5903	No	3	0	2003	A. xylosoxidans
P6203	No	4	4	2006	A. xylosoxidans
P6703	No	2	0	2012	A. xylosoxidans
P6803	No	6	0	2002	A. xylosoxidans
P7003	Yes	147	0	2002	A. xylosoxidans
P7403	Yes	74	0	2008	A. xylosoxidans
P7603	Yes	98	4	2008	A. xylosoxidans
P7703	Yes	9	2	2017	A. xylosoxidans
P8003	Yes	52	0	2004	A. xylosoxidans
P8103	No	2	0	2004	A. xylosoxidans
P8603	No	30	2	2002	A. xylosoxidans
P8703	Yes	60	1	2003	A. denitrificans
P8903	No	1	0	2005	A. xylosoxidans
P9203	Yes	38	3	2011	A. xylosoxidans
P9403	Yes	125	3	2004	A. xylosoxidans
P9503	Yes	93	3	2007	A. xylosoxidans
P9603	Yes	128	3	2003	A. xylosoxidans
P9803	No	1	0	2010	A. denitrificans
P0004	No	2	0	2014	A. xylosoxidans
P0104	No	9	0	2006	A. xylosoxidans
P0604	No	3	1	2003	A. xylosoxidans
P0904	Yes	53	0	2009	A. xylosoxidans
P1004	Yes	147	0	2009	A. xylosoxidans
P1304	Yes	7	0	2002	A. xylosoxidans
P1504	Yes	32	0	2008	A. xylosoxidans
P1704	Yes	9	2	2002	A. xylosoxidans
P1804	No	2	0	2002	A. xylosoxidans
P2104	No	1	0	2011	A. xylosoxidans
P3004	Yes	3	1	2007	A. xylosoxidans/A. insolitus
P3104	No	5	0	2008	A. xylosoxidans
P3504	No	8	2	2013	A. xylosoxidans
P3704	Yes	175	3	2003	A. xylosoxidans
P4104	No	3	1	2014	A. xylosoxidans
P4704	No	5	0	2011	A. xylosoxidans
P4904	Yes	23	0	2008	A. xylosoxidans
P5204	No	4	1	2007	A. xylosoxidans
P5604	Yes	48	2	2007	A. xylosoxidans
P6004	Yes	80	2	2007	A. xylosoxidans
P6104	No	3	0	2004	A. xylosoxidans/A. denitrificans
P6604	Yes	64	2	2007	A. xylosoxidans
P6804	No	2	1	2006	A. xylosoxidans
P7204	No	3	0	2006	A. xylosoxidans
P8004	No	8	0	2010	A. xylosoxidans/A. denitrificans/A. insolitus
P8104	No	1	1	2011	A. xylosoxidans
P8204	No	12	0	2003	A. xylosoxidans
P8404	Yes	61	3	2013	A. xylosoxidans
P8504	No	6	2	2014	Achromobacter/A. insolitus
P8704	No	1	0	2010	A. xylosoxidans
P9604	No	5	0	2005	A. xylosoxidans
P9704	Yes	86	2	2010	A. xylosoxidans/A. denitrificans
P0105	No	1	0	2005	A. xylosoxidans
P0305	No	1	0	2006	A. denitrificans
P1005	No	2	0	2011	A. xylosoxidans
P1305	Yes	14	0	2002	A. xylosoxidans
P1605	No	2	0	2011	A. insolitus
P1705	Yes	111	3	2007	A. xylosoxidans
P2005	No	4	1	2017	A. xylosoxidans
P2605	No	4	1	2016	A. xylosoxidans/A. insolitus
P6005	No	3	0	2014	A. xylosoxidans
P6905	No	3	0	2014	A. xylosoxidans
P8605	No	8	2	2013	A. xylosoxidans
P0610	Yes	71	2	2011	A. xylosoxidans
P5611	No	1	1	2017	A. xylosoxidans
P8511	Yes	10	1	2017	A. xylosoxidans
P3205	No	2	0	2016	A. xylosoxidans
P1512	No	19	0	2016	A. xylosoxidans
P2206	No	1	0	2018	A. xylosoxidans
P2905	No	2	0	2015	A. xylosoxidans
P8705	No	1	0	2018	A. xylosoxidans
P3103	No	4	0	2018	A. xylosoxidans
* In some cases where the first isolate date is 2002, it is the first documented isolate and not the first isolate taken from the patient (there are no records of isolates taken prior to 2002)
