## Supplementary material for "Transmission and antibiotic resistance of *Achromobacter* in cystic fibrosis": Table S2

### Sheet: Table S8
Isolate number	Species	Amoxicillin/Clavulanate	Ampicillin	Aztreonam	Ceftazidime	Ceftriaxone	Cefuroxime	Chloramphenicol	Ciprofloxacin	Colistin	Imipenem	Meropenem	Moxifloxacin	Penicillin	Piperacillin/Tazobactam	Rifampicin	Sulfonamide	Tetracycline	Tigecycline	Tobramycin	Trimethoprim	Trimethoprim/sulfamethoxazole
P1700-04112013-AX03DK01-0	A. xylosoxidans	S	I	R	I	R	R	S	R	S	S	S	R	R	S	R	S	R	R	R	R	S
P0802-04042005-AX02DK07-0	A. insuavis	R	R	R	R	R	R	I	R	R	S	R	R	R	S	NA	S	S	NA	R	R	S
P0802-18012008-AX02DK07-0	A. insuavis	I	R	R	R	R	R	S	R	R	S	S	R	R	I	R	S	S	I	R	R	S
P2202-04012011-AX04DK01-0	New genotype	I	S	R	S	I	R	S	I	S	S	S	I	R	S	I	S	S	S	R	R	S
P6402-27032017-AX03DK02-0	A. xylosoxidans	R	R	R	I	R	R	R	I	I	S	S	R	R	S	R	S	R	R	R	R	S
P7402-26022014-AX01DK02-0	A. ruhlandii	R	R	R	I	R	R	R	R	I	R	R	R	R	I	R	R	R	R	R	R	R
P9902-01032004-AX02DK06-0	A. insuavis	R	R	R	I	R	R	S	R	S	S	I	R	R	S	NA	R	R	NA	R	R	I
P9902-26012009-AX02DK06-0	A. insuavis	R	R	R	R	R	R	R	R	I	S	R	R	R	S	R	R	R	R	R	R	R
P0603-08102003-AX02DK07-0	A. insuavis	S	R	R	R	R	R	I	R	S	S	S	R	R	S	NA	S	S	NA	R	R	S
P0603-03012007-AX02DK07-0	A. insuavis	S	R	R	S	S	I	NA	I	I	S	S	I	R	S	NA	S	S	NA	R	R	S
P0703-23092011-AX03DK05-0	A. xylosoxidans	S	R	R	S	R	R	R	R	I	I	S	R	R	S	R	S	R	I	R	R	S
P0703-07082013-AX03DK02-0	A. xylosoxidans	S	I	R	I	R	R	S	I	I	S	S	R	R	S	R	S	R	R	R	R	S
P0803-27042007-AX03DK06-0	A. xylosoxidans	I	R	R	I	R	R	NA	I	R	S	NA	R	R	S	NA	S	R	NA	R	R	S
P0803-26042014-AX03DK06-0	A. xylosoxidans	S	R	R	I	R	R	S	R	R	S	S	R	R	S	R	S	R	R	R	R	S
P0903-06012012-AX03DK07-0	A. xylosoxidans	I	I	R	I	R	R	R	R	S	S	S	R	R	S	R	R	R	R	R	R	R
P1703-16032010-AX03DK08-0	A. xylosoxidans	I	S	R	S	R	R	I	I	S	S	S	R	R	S	R	S	R	R	R	R	S
P1903-27032006-AX03DK09-0	A. xylosoxidans	I	R	R	R	R	R	NA	I	R	R	I	R	R	S	NA	S	R	NA	R	R	S
P1903-16122011-AX01DK01-0	A. ruhlandii	R	R	R	R	R	R	R	R	R	I	R	R	R	R	R	R	R	S	I	R	R
P1903-01092016-AX01DK01-0	A. ruhlandii	R	R	R	R	R	R	R	R	R	I	R	R	R	R	R	R	R	S	R	R	R
P2103-11042016-AX03DK10-0	A. xylosoxidans	S	R	R	I	R	R	R	I	I	S	S	R	R	S	R	S	R	S	R	R	S
P3203-07022014-AX03DK11-0	A. xylosoxidans	R	R	R	R	R	R	R	R	R	I	R	R	R	R	R	S	R	R	R	R	R
P3203-18042005-AX03DK11-0	A. xylosoxidans	NA	R	R	S	R	R	R	R	S	S	S	R	R	S	NA	R	R	NA	R	R	I
P3203-19092012-AX03DK11-0	A. xylosoxidans	R	R	R	R	R	R	R	R	S	S	R	R	R	S	R	R	R	S	R	R	R
P3403-06102003-AX01DK01-0	A. ruhlandii	R	R	R	R	R	R	R	R	R	R	R	R	R	S	NA	I	R	NA	R	R	R
P3403-27022012-AX01DK01-0	A. ruhlandii	R	R	R	S	R	R	S	R	S	I	R	R	R	S	I	R	S	S	R	R	I
P4203-09102012-AX03DK12-0	A. xylosoxidans	S	I	R	I	R	R	I	R	S	S	S	R	R	S	R	S	R	S	R	R	S
P4203-09122014-AX01DK01-0	A. ruhlandii	R	R	R	R	R	R	S	R	R	R	R	R	R	I	R	S	R	S	R	R	S
P4703-16022007-AX03DK13-0	A. xylosoxidans	S	R	R	S	R	R	NA	R	I	S	NA	R	R	S	NA	S	R	NA	R	R	S
P4703-18022015-AX01DK01-0	A. ruhlandii	R	R	R	R	R	R	R	R	R	R	R	R	R	R	R	R	R	S	R	R	R
P5103-07102016-AX02DK09-0	A. insuavis	R	R	R	I	R	R	R	R	S	S	S	R	R	S	R	S	R	R	R	R	S
P5303-14012004-AX01DK01-0	A. ruhlandii	S	R	R	S	R	R	R	R	R	S	S	R	R	S	NA	S	R	NA	R	R	S
P5303-14102009-AX01DK01-0	A. ruhlandii	R	R	R	R	R	R	R	R	R	R	R	R	R	R	R	R	R	R	R	R	R
P5303-07102016-AX01DK01-0	A. ruhlandii	R	R	R	R	R	R	R	R	R	R	R	R	R	I	R	R	R	S	R	R	R
P5803-17012011-AX03DK14-0	A. xylosoxidans	I	R	R	S	R	R	R	R	I	S	S	R	R	S	R	S	R	S	R	R	S
P6203-02102006-AX03DK16-0	A. xylosoxidans	I	R	R	S	R	R	NA	I	I	I	S	R	R	S	NA	S	R	NA	R	R	S
P6203-12122015-AX02DK08-0	A. insuavis	R	R	R	I	R	R	S	I	S	S	S	R	R	S	R	S	S	S	R	R	S
P6203-24092018-AX02DK07-0	A. insuavis	S	R	R	R	R	R	R	R	S	NA	S	NA	R	S	R	S	S	S	R	R	S
P7603-19112008-AX03DK16-0	A. xylosoxidans	S	R	R	S	R	R	S	I	S	R	S	R	R	S	I	S	R	R	R	R	S
P7603-18022011-AX03DK16-0	A. xylosoxidans	I	R	R	I	R	R	I	I	I	I	S	R	R	S	R	S	R	S	R	R	S
P7603-04042014-AX03DK16-0	A. xylosoxidans	R	R	R	R	R	R	S	R	R	R	R	R	R	I	R	S	R	R	R	R	S
P7703-19012017-AX01DK01-0	A. ruhlandii	R	R	R	R	R	R	R	R	R	I	R	R	R	R	R	R	R	S	R	R	R
P7703-16032018-AX01DK01-0	A. ruhlandii	R	R	R	R	R	R	S	R	R	NA	R	NA	R	I	R	R	R	S	R	R	R
P8603-27082014-AX03DK17-0	A. xylosoxidans	S	R	R	I	R	R	S	R	I	S	S	R	R	S	R	S	R	S	R	R	S
P8603-03072008-AX03DK17-0	A. xylosoxidans	I	R	R	S	R	R	I	R	R	S	S	R	R	S	R	S	R	I	R	R	S
P8703-15032017-AX01DK01-0	A. ruhlandii	R	R	R	R	NA	R	R	R	R	S	I	R	R	S	R	R	R	S	R	R	R
P9203-13122011-AX03DK18-0	A. xylosoxidans	I	I	R	S	R	R	I	I	I	S	S	R	R	S	R	S	R	S	R	R	S
P9203-08042016-AX03DK18-0	A. xylosoxidans	R	R	R	R	R	R	R	R	I	S	S	R	R	S	R	S	R	R	R	R	S
P9403-29092004-AX03DK19-0	A. xylosoxidans	S	I	R	S	R	R	R	R	I	S	S	R	R	S	NA	S	R	NA	R	R	S
P9403-30102009-AX03DK19-0	A. xylosoxidans	I	R	R	S	R	R	I	I	S	S	S	R	R	S	R	S	R	S	R	R	S
P9403-05092016-AX03DK19-0	A. xylosoxidans	R	R	R	R	R	R	R	R	R	S	I	R	R	I	R	S	R	S	R	R	S
P9503-02012007-AX01DK01-0	A. ruhlandii	R	R	R	I	R	R	NA	R	R	R	R	R	R	R	NA	S	R	NA	R	R	S
P9503-04032011-AX01DK01-0	A. ruhlandii	R	R	R	R	R	R	R	R	R	R	R	R	R	R	R	I	R	R	R	R	S
P9503-27052014-AX01DK01-0	A. ruhlandii	R	R	R	R	R	R	R	R	R	R	R	R	R	R	R	R	R	R	R	R	R
P9603-28102003-AX01DK01-0	A. ruhlandii	S	R	R	R	R	R	R	R	S	S	S	R	R	R	NA	S	R	NA	R	R	S
P9603-28112008-AX01DK01-0	A. ruhlandii	R	R	R	R	R	R	R	R	R	R	R	R	R	I	R	S	R	R	R	R	S
P9603-01042014-AX01DK01-0	A. ruhlandii	R	R	R	R	R	R	R	R	R	R	R	R	R	I	R	R	R	R	R	R	R
P0604-30122003-AX03DK20-0	A. xylosoxidans	S	S	R	S	R	R	I	R	S	S	S	R	R	S	NA	S	R	NA	R	R	S
P1704-07022011-AX03DK21-0	A. xylosoxidans	R	R	R	I	R	R	I	R	R	S	S	R	R	S	R	S	R	R	S	R	S
P3004-24042007-AX03DK22-0	A. xylosoxidans	S	I	R	S	R	R	NA	I	I	S	NA	R	R	S	NA	S	R	NA	R	R	S
P3504-20122013-AX03DK23-0	A. xylosoxidans	S	I	R	I	R	R	R	R	I	S	S	R	R	S	R	S	R	S	R	R	S
P3504-09012015-AX03DK23-0	A. xylosoxidans	S	I	R	I	R	R	R	R	R	S	S	R	R	S	R	S	R	S	R	R	S
P3704-26112003-AX01DK01-0	A. ruhlandii	S	R	R	R	R	R	R	R	R	S	S	R	R	S	NA	R	R	NA	R	R	I
P3704-08022008-AX01DK01-0	A. ruhlandii	R	R	R	R	R	R	R	R	R	R	R	R	R	R	R	R	R	R	R	R	R
P3704-27062014-AX01DK01-0	A. ruhlandii	R	R	R	R	R	R	R	R	R	R	R	R	R	R	R	R	R	R	R	R	R
P4104-02122014-AX01DK03-0	A. ruhlandii	S	R	R	I	R	R	R	S	S	S	S	R	R	S	R	S	R	R	R	R	S
P5204-15082016-AX03DK03-0	A. xylosoxidans	S	R	R	I	R	R	R	I	I	S	S	R	R	S	R	S	R	S	R	R	S
P5604-28082007-AX01DK01-0	A. ruhlandii	S	R	R	R	R	R	NA	R	R	S	S	R	R	S	NA	R	R	NA	R	R	R
P5604-07102016-AX01DK01-0	A. ruhlandii	R	R	R	R	R	R	R	R	R	R	R	R	R	R	R	R	R	S	R	R	R
P6004-19062007-AX01DK01-0	A. ruhlandii	R	R	R	R	R	R	NA	R	R	R	R	R	R	R	NA	S	R	NA	R	R	S
P6004-30102015-AX02DK05-0	A. insuavis	R	R	R	R	R	R	R	R	R	R	R	R	R	R	R	R	R	R	R	R	R
P6604-25012007-AX03DK15-0	A. xylosoxidans	I	R	R	S	R	R	NA	R	S	S	NA	R	R	S	NA	S	R	NA	R	R	S
P6604-17022016-AX02DK05-0	A. insuavis	I	R	R	R	R	R	R	I	S	S	S	R	R	S	R	S	S	S	R	R	S
P6804-08032006-AX03DK15-0	A. xylosoxidans	I	R	R	S	R	R	NA	R	I	S	S	R	R	S	NA	S	R	NA	R	R	S
P8104-29042011-AX02DK10-0	A. insuavis	I	R	R	I	R	R	R	I	S	S	S	R	R	S	R	S	S	R	R	I	S
P8404-11122013-AX03DK24-0	A. xylosoxidans	S	I	R	R	R	R	R	R	I	S	S	R	R	S	R	S	R	R	R	R	S
P8404-11122013-AX03DK24-1	A. xylosoxidans	S	I	R	R	R	R	R	R	I	S	S	R	R	S	R	S	R	R	R	R	S
P8404-13022014-AX03DK24-0	A. xylosoxidans	S	S	R	R	R	R	R	R	I	S	I	R	R	S	R	S	R	R	R	R	S
P8504-05012016-AX02DK02-0	A. insuavis	R	R	R	R	R	R	R	I	S	S	S	R	R	S	R	S	R	R	R	R	S
P8504-05012016-AX02DK02-1	A. insuavis	R	R	R	R	R	R	R	I	S	S	S	R	R	S	R	S	R	R	R	R	S
P9704-12082016-AX03DK25-0	A. xylosoxidans	I	I	R	S	R	R	R	R	R	S	S	R	R	S	R	S	R	S	R	R	S
P9704-29072010-AX02DK01-1	A. insuavis	NA	NA	R	I	NA	NA	NA	I	S	S	S	R	NA	S	NA	NA	NA	NA	R	NA	NA
P1705-30032007-AX01DK01-0	A. ruhlandii	R	R	R	R	R	R	NA	R	R	R	NA	R	R	R	NA	R	R	NA	R	R	I
P1705-25012010-AX01DK01-0	A. ruhlandii	R	R	R	R	R	R	R	R	R	R	R	R	R	S	R	R	R	R	R	R	R
P1705-21052013-AX01DK01-0	A. ruhlandii	R	R	R	R	R	R	R	R	R	R	R	R	R	I	R	R	R	S	R	R	R
P2005-03022017-AX02DK04-0	A. insuavis	R	R	R	R	R	R	R	R	S	I	R	R	R	R	R	R	R	S	R	R	R
P2605-06072016-AX03DK26-0	A. xylosoxidans	S	R	R	I	R	R	R	R	I	S	S	R	R	S	R	S	R	R	R	R	S
P8605-01062016-AX03DK04-0	A. xylosoxidans	R	R	R	I	R	R	R	R	S	S	S	R	R	S	R	S	R	S	R	R	S
P8605-07052018-AX03DK04-0	A. xylosoxidans	I	R	R	I	R	R	R	R	S	NA	S	NA	R	S	R	S	R	S	R	R	S
P0610-26012012-AX03DK27-0	A. xylosoxidans	R	R	R	I	R	R	R	R	R	S	I	R	R	I	R	S	R	R	R	R	S
P0610-14092016-AX03DK27-0	A. xylosoxidans	R	R	R	R	R	R	R	R	R	S	R	R	R	R	R	R	R	S	R	R	R
P5611-13012017-AX03DK28-0	A. xylosoxidans	S	R	R	I	R	R	R	R	I	S	S	R	R	S	R	S	R	S	R	R	S
P8511-07042017-AX03DK29-0	A. xylosoxidans	I	R	R	I	R	R	S	I	S	S	S	R	R	S	R	S	R	S	R	R	S
