## Supplementary material for "Transmission and antibiotic resistance of *Achromobacter* in cystic fibrosis": Table S3

### Sheet: Ark1
Patient 1	Patient 2	Clone type	Total contact dates	Time period	Date of first contact	Date of last contact	First isolate of the transmitted clone type		Support for transmission
							Patient 1	Patient 2
P1903	P7703	AX01DK01	2	0.5	2015.9	2016.4	2016.29	2017.05	Yes, exposure before known colonization of Patient 2
P6402	P0703	AX03DK02	2	0.1	2018.6	2018.7	2017.24	2011.73	No, contact occurs after colonization
P6203	P7603	AX03DK16	2	3.7	2011.2	2014.9	2006.75	2008.89	No, contact occurs after colonization
P4203	P3704	AX01DK01	6	3.5	2013.4	2016.9	2014.94	2003.9	Yes, exposure before known colonization of Patient 1
P6203	P6604	AX03DK15	7	11.4	2005.9	2017.3	2000	2007.07	Yes, exposure before known colonization of Patient 2
P0802	P0603	AX02DK07	7	3.8	2003.9	2007.7	2005.26	2003.77	Yes, exposure before known colonization of Patient 1
P4703	P3704	AX01DK01	8	8.7	2003.7	2012.4	2015.13	2003.9	Yes, exposure before known colonization of Patient 1
P6004	P1705	AX01DK01	10	3.2	2007.5	2010.7	2007.47	2007.24	No, patient contact on the day of clone type detection
P6604	P6804	AX03DK15	10	5.8	2006.8	2012.6	2007.06	2006.18	Yes, patient contact before colonization of Patient 1
P0603	P6203	AX02DK07	14	13.4	2005.4	2018.8	2003.77	2018.73	Yes, exposure before known colonization of Patient 2
P6004	P6604	AX02DK05	13	11.8	2005.9	2017.7	2015.83	2016.13	Yes, exposure before known colonization of Patient 2
P5303	P3704	AX01DK01	20	16	2002.9	2018.9	2004.04	2003.9	Yes, exposure before known colonization of Patient 1
P9503	P9603	AX01DK01	55	11.7	2005	2016.7	2007.01	2003.82	Yes, exposure before known colonization of Patient 1. Patients are siblings, thus transmission in the household has likely occurred.
P8703	P1705	AX01DK01	0	-	-	-	2017.2	2007.24	No, no contact between patients
P3403	P5303	AX01DK01	8	7.4	2002.1	2009.5	2003.76	2004.04	Yes, patient contact before colonization of Patient 2
P5604	P1903	AX01DK01	5	4.4	2005.8	2010.2	2007.66	2016.29	Yes, patient contact before colonization of Patient 2
